# Quantifying growth perturbations over the fattening period in swine via mathematical modelling

**DOI:** 10.1101/2020.10.22.349985

**Authors:** Revilla Manuel, Lenoir Guillaume, Flatres-Grall Loïc, Muñoz-Tamayo Rafael, Nicolas C Friggens

## Abstract

**Background:** Resilience can be defined as the capacity of animals to cope with short-term perturbations in their environment and return rapidly to their pre-challenge status. In a perspective of precision livestock farming, it is key to create informative indicators for general resilience and therefore incorporate this concept in breeding goals. In the modern swine breeding industry, new technologies such as automatic feeding system are increasingly common and can be used to capture useful data to monitor animal phenotypes such as feed efficiency. This automatic and longitudinal data collection integrated with mathematical modelling has a great potential to determine accurate resilience indicators, for example by measuring the deviation from expected production levels over a period of time.

**Results:** This work aimed at developing a modelling approach for facilitating the quantification of pig resilience during the fattening period, from approximately 34 kg to 105 kg of body weight. A total of 13 093 pigs, belonging to three different genetic lines were monitored (Pietrain, Pietrain NN and Duroc) since 2015, and body weight measures registered (approximately 11.1 million of weightings) with automatic feeding systems. We used the Gompertz model and linear interpolation on body weight data to quantify individual deviations from expected production, thereby creating a resilience index (*ABC*). The estimated heritabilities of *ABC* are low but not zero from 0.03 to 0.04 (± 0.01) depending on the breed.

**Conclusions:** Our model-based approach can be useful to quantify pig responses to perturbations using exclusively the growth curves and should contribute to the genetic improvement of resilience of fattening pigs by providing a resilience index.
