## Additional_File1_Table_S1 for "Quantifying growth perturbations over the fattening period in swine via mathematical modelling"

### Sheet: Table S1
Quantifying growth perturbations over the fattening period in swine via mathematical modelling M. Revilla, G. Lenoir, L. Flatres-Grall, R. Muñoz-Tamayo, N.C. Friggens Supplementary material
Additional File 1 Table S1: Fixed effects in linear mixed models
		Fixed effects				Random effects
		BF	CG	YS		Litter effect
ABC		Pie (5 levels)	Pie (63 levels) PieNN (67 levels) Du (62 levels)	Pie (17 levels) PieNN (17 levels) Du (17 levels)		-
BF100						Pie / PieNN / Du
LD100						Pie / PieNN / Du
ADG						Pie / PieNN / Du
FCR						Pie / PieNN / Du
ABC: area between the perturbed and unperturbed growth curves; BF100: backfat thickness at 100kg; LD100: longissimus dorsi thickness at 100kg; ADG: average daily gain during control; FCR: feed conversion ratio.
BF: Birth farm; CG: group of animals introduced the same day; YS: year season of introduction
Pie: Piétrain pure breed; Pie NN: Piétrain Français NN Axiom line; Du: Duroc pure breed
